# The small cell lung cancer neuroendocrine transdifferentiation explorer

**DOI:** 10.1101/2022.08.01.502252

**Authors:** Ling Cai, Varun Sondhi, Mingrui Zhu, Esra Akbay, Ralph J. DeBerardinis, Yang Xie, John D. Minna, Guanghua Xiao, Adi Gazdar

## Abstract

SCLC is a high-grade neuroendocrine (NE) cancer that exhibits cellular plasticity. Transdifferention into non-NE cells creates considerable intra-tumoral heterogeneity, enhanced metastasis, greater tumor burden, and treatment resistance. Similar NE transdifferentiation has been observed in neuroblastoma (NBL). Targeting NE plasticity and cooperation between NE and non-NE cells in the tumor microenvironment may provide an avenue to enhance and restore sensitivity to available treatments. Although substantial transcriptomic changes take place upon NE transdifferentiation, conservation of these changes has not been investigated. In this study, we extensively curated genes associated with NE transdifferentiation in SCLC. We collected 35 datasets and compared the NE score-associated transcriptome across studies, for SCLC vs. NBL human tumors, human NBL tumors vs. cell lines, SCLC human tumors vs. tumors from genetically engineered mouse models (GEMMs), and SCLC GEMM uncultured cancer cells vs. cultured cancer cells. We have also created a user-friendly web application for researchers to explore these results. This work establishes a useful resource for researchers to understand the NE transdifferentiation landscape and explore context-dependent NE associations in SCLC and NBL.
