## supplementary information 6 for "The small cell lung cancer neuroendocrine transdifferentiation explorer"

	Symbol	mean.ne	mean.nne
1	ELAVL3	1	-1
2	INA	1	-1
3	GNAO1	1	-1
4	MAPK8IP2	1	-1
5	CRMP1	1	-1
6	ANKRD46	1	-1
7	RIMS3	1	-1
8	SCAMP5	1	-1
9	KIF5C	1	-1
10	GNAZ	1	-1
11	CHGA	1	-1
12	ACTL6B	1	-1
13	TAGLN3	1	-1
14	ACVR1B	1	-1
15	SNAP91	1	-1
16	FYN	1	-1
17	TIAM1	1	-1
18	ATP8A1	1	-1
19	FAM155B	1	-1
20	RIMBP2	1	-1
21	APLP1	1	-1
22	RAB33A	1	-1
23	GNG4	1	-1
24	SYN1	1	-1
25	CHRNB2	1	-1
26	SP100	-1	1
27	FOSL1	-1	1
28	MYOF	-1	1
29	WWTR1	-1	1
30	PTPN14	-1	1
31	CASP8	-1	1
32	HMGA2	-1	1
33	ITGA5	-1	1
34	AXL	-1	1
35	CRIM1	-1	1
36	COL1A1	-1	1
37	ITGA2	-1	1
38	OSMR	-1	1
39	GBP1	-1	1
40	CASP4	-1	1
41	S100A2	-1	1
42	TFPI	-1	1
43	S100A3	-1	1
44	RUNX2	-1	1
45	TRIM38	-1	1
46	TGFBR2	-1	1
47	YAP1	-1	1
48	KCNN4	-1	1
49	IGFBP6	-1	1
50	FGF5	-1	1
